# GRASP55 Safeguards Proper Lysosome Function by Controlling Sorting of Lysosomal Enzymes at the Golgi

**DOI:** 10.1101/2024.12.10.627846

**Authors:** Julian Nüchel, Maryam Omidi, Stephanie A. Fernandes, Marina Tauber, Sandra Pohl, Markus Plomann, Constantinos Demetriades

## Abstract

Lysosomes are multifunctional organelles that play important roles in cellular recycling, signaling, and homeostasis, relying on precise trafficking and activation of lysosomal enzymes. While the Golgi apparatus plays a central role in lysosomal enzyme sorting, the mechanisms linking Golgi function to lysosomal activity remain incompletely understood. Here, we identify the Golgi-resident protein GRASP55, but not its paralog GRASP65, as a key regulator of lysosome function. More specifically, we demonstrate that loss of GRASP55 expression leads to missorting and secretion of lysosomal enzymes, lysosomal dysfunction and bloating. GRASP55 deficiency also disrupts lysosomal mTORC1 signaling, reducing the phosphorylation of its lysosomal substrates, TFEB and TFE3, while sparing its non-lysosomal targets. Mechanistically, GRASP55 interacts with GNPTAB, a critical enzyme required for mannose 6-phosphate (M6P) tagging of lysosomal enzymes, and is necessary for its correct trafficking and stability. These findings reveal an essential role for GRASP55 in Golgi-lysosome communication and lysosomal enzyme trafficking, and suggest that *GRASP55/GORASP2* may act as a susceptibility gene for lysosomal storage disorder (LSD)-like conditions. Overall, this work underscores the importance of Golgi-mediated protein sorting in lysosome function and lysosomal mTORC1 signaling, and provides insights into the molecular basis of LSD-related pathologies.
