## Supplementary material for "GRASP55 Safeguards Proper Lysosome Function by Controlling Sorting of Lysosomal Enzymes at the Golgi": Table S2

### Sheet: Table S1
Table S1. List of antibodies used in this study.
Primary antibody	Dilution	Supplier	RRID	Catalog Number
Rabbit monoclonal anti-phospho-TFEB (Ser211) (E9S8N)	1:1,000 (WB)	Cell Signaling Technology	AB_2799117	37681
Rabbit polyclonal anti-TFEB	1:1,000 (WB)	Cell Signaling Technology	AB_11220225	4240
Rabbit polyclonal anti-TFE3	1:1,000 (WB); 1:100 (IF)	Cell Signaling Technology	AB_2687582	14779; discontinued
Rabbit polyclonal anti-phospho-4E-BP1 (Thr37/46)	1:2,000 (WB)	Cell Signaling Technology	AB_330985	9459
Rabbit polyclonal anti-4E-BP1	1:2,000 (WB)	Cell Signaling Technology	AB_2097841	9452
Rabbit monoclonal anti-mTOR (7C10)	1:200 (IF)	Cell Signaling Technology	AB_2105622	2983
Mouse monoclonal anti-LAMP2 (H4B4)	1:200 (IF)	Developmental Studies Hybridoma Bank	AB_528129	H4B4
Rabbit monoclonal anti-Cathepsin B (D1C7Y)	1:2,000 (WB); 1:200 (IF)	Cell Signaling Technology	AB_2687580	31718
Mouse monoclonal anti-Actin (C2)	1:5000 (WB)	BD Bioscience	AB_2289199	612656
Rabbit polyclonal anti-Cathepsin D	1:2,000 (WB); 1:200 (IF)	Proteintech	AB_10733646	21327-1-AP
Mouse monoclonal anti-GM130	1:100 (IF)	BD Bioscience	AB_398141	610823
Rabbit polyclonal anti-GRASP55	1:500 (IF)	Proteinech	AB_2113473	10598-1-AP
Mouse monoclonal anti-GRASP55	1:5,000 (WB), 1:100 (IF)	Proteintech	AB_2881987	66627-1-Ig
Rabbit polyclonal anti-GM130	1:5,000 (WB); 1:500 (IF)	Proteintech	AB_2115327	11308-1-AP
Rabbit polyclonal anti-PSAP	1:2,000 (WB); 1:200 (IF)	Proteintech	AB_2172462	10801-1-AP
Rabbit polyclonal anti-HEXB	1:1000 (WB)	Proteintech	AB_2264075	16229-1-AP
Rabbit polyclonal anti-PGRN	1:2,000 (WB); 1:200 (IF)	Proteintech	AB_10598161	18410-1-AP
Rabbit polyclonal anti-Myc	1:5,000 (WB), 1:500 (IF)	Proteintech	AB_11182162	16286-1-AP
Mouse monoclonal anti-Myc (9E10)	1:1,000 (WB); 1:100 (IF)	Santa Cruz	AB_2857941	sc-40
Mouse monoclonal anti-Ubiquitin	1:1,000 (WB)	Santa Cruz	AB_628423	sc-8017
Mouse monoclonal anti-SBP	1:2,000 (WB); 1:200 (IF)	Merck	AB_10631872	MAB10764
Rabbit polyclonal anti-BLZF1/GOLGIN-45	1:1,000 (WB)	Genetex	AB_11168554	GTX116434
Mouse monoclonal anti-GRASP65	1:2,000 (WB)	Novus Biologicals	AB_2724399	NBP2-02665
Rabbit polyclonal anti-GNPTG	1:1,000 (WB)	Novus Biologicals	AB_2110251	H00084572-B01P
Rabbit polyclonal anti-M6P	1:1,000 (WB)	ABCD Antibodies	AB_3662162	ABCD_AG949
Rabbit polyclonal anti-SQSTM1/p62	1:2,000 (WB)	Enzo	AB_2196009	BML-PW9860
Rabbit polyclonal anti-LIMP-2	1:400 (IF)	Novus Biologicals	AB_2301298	NB400-129
Secondary antibody	Dilution	Supplier		Catalog Number
Peroxidase AffiniPure Donkey Anti-Rabbit IgG (H+L)	1:10,000 (WB)	Jackson ImmunoResearch	AB_10015282	711-035-152
Peroxidase AffiniPure Donkey Anti-Mouse IgG (H+L)	1:10,000 (WB)	Jackson ImmunoResearch	AB_2340770	715-035-150
Alexa Fluor 488 Goat Anti-Rabbit IgG (H+L)	1:1,000 (IF)	Life Technologies	AB_2576217	A-11034
Alexa Fluor 555 GoatAnti-Rabbit IgG (H+L)	1:1,000 (IF)	Life Technologies	AB_141784	A-21428
Alexa Fluor 488 Goat Anti-Mouse IgG (H+L)	1:1,000 (IF)	Life Technologies	AB_2534069	A-11001
Alexa Fluor 555 Goat Anti-Mouse IgG (H+L)	1:1,000 (IF)	Life Technologies	AB_141780	A-21424
