## Supplementary material for "GRASP55 Safeguards Proper Lysosome Function by Controlling Sorting of Lysosomal Enzymes at the Golgi": Table S3

### Sheet: Table S2
Table S2. List of DNA oligonucleotides used in this study.
Name	Sequence
PCR oligos for generation of pcDNA4/TO/Myc-His-hGNPTAB
hGNPTAB-Kozak-s-BamHI	5'-tataggatccgccaccATGCTGTTCAAGCTCCTGCAG-3'
hGNPTAB-as-NotI	5'-atatgcggccgccgTACTCTGATTCGATTGGGAC-3'
PCR oligos for cloning of pITR-TTP2-hGRASP55-Myc-His
hGRASP55-Kozak-s-SfiI	5'-tataggcctctgaggccgccaccATGGGCTCCTCGCAAAGCGTC-3'
Myc-6xHis-Stop-as-NotI	5'-atatgcggccgcTCAATGGTGATGGTGATGATG-3'
PCR oligos for cloning of pIRES-Str-KDEL-hPSAP-SBP
hPSAP-Kozak-s-AscI	5'-tataggcgcgccgccaccATGTACGCCCTCTTCCTCCTG-3'
hPSAP-as-XhoI	5'-atatctcgagGTTCCACACATGGCGTTTGC-3'
SBP-s-XhoI	5'-tatactcgagATGGACGAGAAGACCACTGGTTG-3'
SBP-as-Stop-PacI	5'-atatatatttaattaaTGGTTCACGTTGACCTTGTGGGTG-3'
Oligos for sgRNA expression from the PX459 vector for CRISPR/Cas9 KO cell line generation
hGORASP1-gRNA-ex2-s	5'-caccgTCATCACCATTGGGCACTCG-3'
hGORASP1-gRNA-ex2-as	5'-aaacCGAGTGCCCAATGGTGATGAc-3'
hGNPTAB-gRNA-ex7-s	5'-caccgCTTGCATTAGCACTAATCCA-3'
hGNPTAB-gRNA-ex7-as	5'-aaacTGGATTAGTGCTAATGCAAGc-3'
